# ADAR2-mediated RNA editing of DNA:RNA hybrids is required for DNA double strand break repair

**DOI:** 10.1101/2021.03.24.436729

**Authors:** Sonia Jimeno, Rosario Prados-Carvajal, María Jesús Fernández-Ávila, Sonia Silva, Domenico Alessandro Silvestris, Martín Endara-Coll, Judit Domingo-Prim, Fernando Mejías-Navarro, Guillermo Rodríguez-Real, Amador Romero-Franco, Silvia Jimeno-González, Sonia Barroso, Valeriana Cesarini, Andrés Aguilera, Angela Gallo, Neus Visa, Pablo Huertas

## Abstract

The maintenance of genomic stability requires the coordination of multiple cellular tasks upon the appearance of DNA lesions. RNA editing, the post-transcriptional sequence alteration of RNA, has a profound effect on cell homeostasis, but its implication in the response to DNA damage was not previously explored. Here we show that, in response to DNA breaks, an overall change of the Adenosine-to-Inosine RNA editing is observed, a phenomenon we call the <u>R</u>NA <u>E</u>diting <u>DA</u>mage <u>R</u>esponse (REDAR). REDAR relies on the checkpoint kinase ATR and the recombination factor CtIP. Moreover, depletion of the RNA editing enzyme ADAR2 renders cells hypersensitive to genotoxic agents, increases genomic instability and hampers homologous recombination by impairing DNA resection. Such a role of ADAR2 in DNA repair goes beyond the recoding of specific transcripts, but depends on ADAR2 editing DNA:RNA hybrids to ease their dissolution.

**One sentence summary:** DNA recombination requires RNA editing of DNA:RNA hybrids to ease their melting and facilitate DNA end resection
