## Supplementary Table 1 for "ADAR2-mediated RNA editing of DNA:RNA hybrids is required for DNA double strand break repair"

### Sheet: U118 + ADAR2
not irradiated vs irradiated
Chromosome	Position	Repeats	Gene	Protein Change	Mean non irradiated	Mean Irradiated	Delta means
20	5092186	ALU	TMEM230	H45R	0.6	0.24	0.36
1	33736182	REP	ZNF362	R3G	0.2	0	0.2
7	131195075	ALU	PODXL	H241R	0.585	0.41	0.175
21	34922801	NONREP	SON	T422A	0.2	0.045	0.155
7	56146667	ALU	SUMF2	T277A	0.225	0.07	0.155
7	131195063	ALU	PODXL	Q245R	0.21	0.06	0.15
12	51873905	ALU	SLC4A8	S715G	0.12	0	0.12
2	54278184	ALU	ACYP2	Y51C	0.11	0	0.11
12	51873882	ALU	SLC4A8	Q707R	0.1	0	0.1
7	56146664	ALU	SUMF2	T276A	0.135	0.035	0.1
19	58384528	NONREP	ZNF814	Y744H	0.125	0.025	0.1
3	49398382	ALU	RHOA	R176G	0.085	0.01	0.075
3	12580813	ALU	TSEN2	S498G	0.11	0.04	0.07
19	44377723	NONREP	ZNF404	Y212H	0.07	0	0.07
3	49398394	ALU	RHOA	S172G	0.135	0.075	0.06
19	21301076	ALU	ZNF714	K536E	0.055	0	0.055
1	21219204	NONREP	EIF4G3	R701G	0.05	0	0.05
3	52783731	ALU	NEK4	T495A	0.05	0	0.05
16	31104134	ALU	VKORC1	S113G	0.09	0.04	0.05
19	58384752	NONREP	ZNF814	F669S	0.045	0	0.045
1	160302244	NONREP	COPA	I164V	0.55	0.51	0.04
19	5893265	ALU	NDUFA11	K117R	0.04	0	0.04
20	5092172	ALU	TMEM230	S50G	0.04	0	0.04
3	49398366	ALU	RHOA	H181R	0.035	0	0.035
3	49398406	ALU	RHOA	S168G	0.035	0	0.035
3	49398481	ALU	RHOA	R143G	0.045	0.015	0.03
17	15406471	ALU	TVP23C	S180G	0.03	0	0.03
15	65249502	ALU	ANKDD1A	I515T	0.025	0	0.025
6	17951634	ALU	KIF13A	N58S	0.025	0	0.025
10	92662014	ALU	RPP30	T271A	0.025	0	0.025
3	12580807	ALU	TSEN2	I496V	0.025	0	0.025
19	58388350	NONREP	ZNF814	S33G	0.025	0	0.025
9	132571671	NONREP	TOR1B	I274V	0.03	0.005	0.025
21	34634968	REP	IFNAR2	S315G	0.06	0.035	0.025
10	126451119	ALU	EEF1AKMT2	T131A	0.02	0	0.02
3	49398463	ALU	RHOA	T149A	0.02	0	0.02
1	225974568	ALU	SRP9	Q49R	0.02	0	0.02
18	32825609	NONREP	ZNF397	K314E	0.02	0	0.02
11	62644279	ALU	SLC3A2	S77G	0.08	0.06	0.02
1	225974645	ALU	SRP9	S75G	0.045	0.025	0.02
1	225974614	ALU	SRP9	I64M	0.54	0.525	0.015
3	49398384	ALU	RHOA	Y175C	0.025	0.01	0.015
20	36147533	NONREP	BLCAP	K15R	0.02	0.005	0.015
20	36147572	NONREP	BLCAP	Y2C	0.05	0.035	0.015
X	153279602	NONREP	IRAK1	H477R	0.015	0	0.015
10	92662087	ALU	RPP30	H295R	0.015	0	0.015
14	61550317	REP	SLC38A6	R485G	0.015	0	0.015
7	99091286	NONREP	ZNF394	I518V	0.015	0	0.015
7	99091318	NONREP	ZNF394	N507S	0.015	0	0.015
4	2940026	ALU	NOP14	I779V	0.1	0.09	0.01
14	20920211	NONREP	OSGEP	I111M	0.01	0	0.01
7	131195087	ALU	PODXL	E237G	0.01	0	0.01
6	111632357	NONREP	REV3L	I2904V	0.01	0	0.01
16	3349185	NONREP	TIGD7	L477S	0.01	0	0.01
16	3349371	NONREP	TIGD7	L415S	0.01	0	0.01
18	22804509	NONREP	ZNF521	S905G	0.01	0	0.01
19	14593605	NONREP	GIPC1	T62A	0.115	0.105	0.01
3	58141791	NONREP	FLNB	M2269V	0.125	0.12	0.005
18	32825654	NONREP	ZNF397	I329V	0.035	0.03	0.005
1	247263719	ALU	ZNF669	Y451C	0.02	0.015	0.005
7	97498401	NONREP	ASNS	K23R	0.005	0	0.005
22	50313458	NONREP	CRELD2	E98G	0.005	0	0.005
9	35738843	NONREP	GBA2	K618R	0.005	0	0.005
12	75892748	NONREP	GLIPR1	L264P	0.005	0	0.005
9	131670527	NONREP	LRRC8A	Y362H	0.005	0	0.005
6	42974342	NONREP	PPP2R5D	K83E	0.005	0	0.005
16	48395660	NONREP	SIAH1	L227P	0.005	0	0.005
16	48395708	NONREP	SIAH1	L211P	0.005	0	0.005
11	62639069	ALU	SLC3A2	T76A	0.005	0	0.005
11	62644261	ALU	SLC3A2	T71A	0.01	0.005	0.005
2	73959754	ALU	TPRKB	Q72R	0.005	0	0.005
2	73959797	ALU	TPRKB	M58V	0.005	0	0.005
11	5685344	ALU	TRIM5	I319V	0.005	0	0.005
19	58928568	NONREP	ZNF584	K183R	0.005	0	0.005
1	16053951	NONREP	PLEKHM2	M462V	0	0.005	-0.005
1	91382531	NONREP	ZNF644	F48L	0	0.005	-0.005
2	55529092	NONREP	CCDC88A	M1529V	0	0.005	-0.005
2	55529107	NONREP	CCDC88A	K1524E	0	0.005	-0.005
2	73959749	ALU	TPRKB	I74V	0	0.005	-0.005
6	170176622	NONREP	ERMARD	E405G	0	0.005	-0.005
7	97498405	NONREP	ASNS	M22V	0	0.005	-0.005
9	2186129	NONREP	SMARCA2	F1499L	0	0.005	-0.005
10	79397298	NONREP	KCNMA1	S35G	0	0.005	-0.005
11	5685362	ALU	TRIM5	T313A	0	0.005	-0.005
11	5685368	ALU	TRIM5	T311A	0	0.005	-0.005
11	30352871	NONREP	ARL14EP	S126G	0	0.005	-0.005
15	42852995	ALU	HAUS2	Y91C	0	0.005	-0.005
17	46198763	NONREP	SNX11	R236G	0	0.005	-0.005
18	22805085	NONREP	ZNF521	N713D	0	0.005	-0.005
X	46332226	NONREP	KRBOX4	S94G	0	0.005	-0.005
X	100911121	NONREP	ARMCX2	V485A	0	0.005	-0.005
X	128645936	NONREP	SMARCA1	I219V	0	0.005	-0.005
X	128649720	NONREP	SMARCA1	N192D	0	0.005	-0.005
20	36147563	NONREP	BLCAP	Q5R	0.025	0.03	-0.005
1	225974631	ALU	SRP9	D70G	0	0.01	-0.01
3	49398423	ALU	RHOA	K162R	0	0.01	-0.01
3	49398444	ALU	RHOA	Q155R	0	0.01	-0.01
3	169835099	NONREP	PHC3	K691R	0	0.01	-0.01
4	2940031	ALU	NOP14	Q777R	0	0.01	-0.01
6	109314009	NONREP	SESN1	V280A	0	0.01	-0.01
17	30986160	NONREP	MYO1D	E773G	0	0.01	-0.01
19	12243566	NONREP	ZNF20	Y479H	0	0.01	-0.01
19	58928555	NONREP	ZNF584	S179G	0	0.01	-0.01
22	19429180	ALU	C22orf39	Y114C	0	0.01	-0.01
22	19429190	ALU	C22orf39	N111D	0	0.01	-0.01
3	12580762	ALU	TSEN2	S481G	0.09	0.1	-0.01
1	21219173	NONREP	EIF4G3	K711R	0	0.015	-0.015
2	73959736	ALU	TPRKB	Q78R	0	0.015	-0.015
2	201750011	ALU	PPIL3	K53R	0	0.015	-0.015
2	201750012	ALU	PPIL3	K53E	0	0.015	-0.015
19	10290866	ALU	DNMT1	R164G	0.005	0.02	-0.015
12	49718012	REP	TROAP	R138G	0.025	0.04	-0.015
10	126450962	ALU	EEF1AKMT2	Q183R	0	0.015	-0.015
18	32826000	NONREP	ZNF397	Q444R	0	0.015	-0.015
18	32826077	NONREP	ZNF397	R470G	0	0.015	-0.015
19	58388328	NONREP	ZNF814	Y40C	0	0.015	-0.015
3	12580750	ALU	TSEN2	S477G	0.025	0.045	-0.02
3	12580772	ALU	TSEN2	Y484C	0	0.02	-0.02
3	40579794	ALU	ZNF621	R152G	0	0.02	-0.02
3	52783826	ALU	NEK4	K463R	0	0.02	-0.02
19	58388358	NONREP	ZNF814	N30S	0	0.02	-0.02
19	58928547	NONREP	ZNF584	K176R	0	0.02	-0.02
X	153740706	ALU	FAM3A	H34R	0	0.02	-0.02
5	119816923	ALU	PRR16	T9A	0.015	0.035	-0.02
1	225974588	ALU	SRP9	R56G	0.015	0.035	-0.02
1	225974612	ALU	SRP9	I64V	0.035	0.06	-0.025
3	12580733	ALU	TSEN2	K471R	0.07	0.095	-0.025
18	32826035	NONREP	ZNF397	S456G	0	0.025	-0.025
13	100915020	NONREP	PCCA	S252G	0	0.03	-0.03
18	32825916	NONREP	ZNF397	Q416R	0	0.03	-0.03
21	34634891	REP	IFNAR2	N289S	0	0.03	-0.03
21	34634936	REP	IFNAR2	E304G	0	0.03	-0.03
X	54955567	NONREP	TRO	S335G	0	0.03	-0.03
2	219563809	NONREP	STK36	Y1181C	0	0.035	-0.035
18	32825825	NONREP	ZNF397	I386V	0	0.035	-0.035
12	51873908	ALU	SLC4A8	R716G	0	0.04	-0.04
3	49398430	ALU	RHOA	R160G	0.03	0.075	-0.045
19	58420723	NONREP	ZNF417	K308R	0	0.05	-0.05
21	34634993	REP	IFNAR2	K323R	0	0.05	-0.05
13	46090371	NONREP	COG3	I635V	0.4	0.455	-0.055
3	58141801	NONREP	FLNB	Q2272R	0.51	0.565	-0.055
12	51873818	ALU	SLC4A8	I686V	0	0.055	-0.055
12	109185974	ALU	SSH1	T672A	0	0.055	-0.055
14	61545615	ALU	SLC38A6	T460A	0	0.055	-0.055
X	153740725	ALU	FAM3A	S28G	0	0.06	-0.06
6	33756242	NONREP	LEMD2	S218G	0.115	0.18	-0.065
3	15456321	ALU	METTL6	K240E	0.035	0.1	-0.065
7	131195067	ALU	PODXL	S244G	0.085	0.15	-0.065
14	61545606	ALU	SLC38A6	N457D	0	0.065	-0.065
21	47742652	ALU	C21orf58	M1V	0	0.075	-0.075
4	57976234	NONREP	IGFBP7	K95R	0.77	0.85	-0.08
2	201749994	ALU	PPIL3	S59G	0.305	0.385	-0.08
4	99807673	ALU	EIF4E	R142G	0.09	0.18	-0.09
16	23079791	NONREP	USP31	K1212R	0	0.09	-0.09
17	34853561	ALU	ZNHIT3	L133P	0	0.09	-0.09
1	16133912	NONREP	UQCRHL	K78R	0.865	0.96	-0.095
19	58196697	NONREP	ZNF551	Q50R	0	0.1	-0.1
20	5953254	ALU	MCM8	Y419C	0	0.11	-0.11
7	56146659	ALU	SUMF2	Q274R	0	0.115	-0.115
21	34923275	NONREP	SON	R580G	0.22	0.36	-0.14
19	58384444	NONREP	ZNF814	Y772H	0	0.14	-0.14
7	56146707	ALU	SUMF2	Q290R	0.03	0.18	-0.15
17	34853567	ALU	ZNHIT3	L135P	0	0.17	-0.17
